# Stemness overcomes IFNγ-induced antitumour exhaustion in human macrophages

**DOI:** 10.64898/2026.10.06.756629

**Authors:** Jessica Nitsche, Clara Jana-Lui Busch, Julien Subburayalu, Jeremy Favret, Anka Swiersy, Marie Hertrich, Fabian Rost, Daniela Ivan, Jiffin Benjamin, Mauro Franco, Qods Lahmar, Annemarie Scheede, Antonia Stammberger, Mariette Giannini, Yujun Zhang, Marc Schmitz, Ludwig Englmeier, Sethuraman Subramanian, Sandrine Sarrazin, Michael H. Sieweke

**Author notes:** Redpoint dx Germany, Erlenaustraße 11, 83080 Oberaudorf, Germany. These authors contributed equally and share first authorship.

## Abstract

Macrophages hold great promise for antitumour therapies^1–4^, particularly owing to their ability to infiltrate solid tumours^5^. Yet therapeutic success has been limited^6,7^, because macrophages exhibit rapid exhaustion of antitumorigenic activity in the tumour^5,8,9^. Here, we induced a stem-like self-renewal programme in human induced pluripotent stem cell (iPSC)-derived macrophages by deleting the self-renewal restricting transcription factors *MAFB* and *MAF* (MAF-DKO). Human MAF-DKO macrophages showed activated stem cell signatures, increased clonogenicity and proliferative potential. Increased self-renewal capacity was accompanied by enhanced mitochondrial fitness and invigorated energy metabolism. Importantly, these stemness features prevented exhaustion, cellular aging-associated parameters and loss of energy efficiency that are typically associated with proinflammatory macrophage activation. In addition, activated MAF-DKO macrophages showed a broad loss of IFNγ-triggered immunosuppressive pathways^10,11^, induced a super-activated state with robust cytotoxic activity and resisted exhaustion upon tumour cell exposure. Consequently, activated MAF-DKO macrophages showed intratumoral persistence with a stable antitumoral phenotype *in vivo,* conferred robust reduction of tumour burden and extended survival of tumourbearing mice. Together, this demonstrates that the induction of stemness in human macrophages can overcome critical roadblocks of antitumour therapy by conferring resistance to activation-triggered exhaustion of antitumour activity in the TME.
