## Extended Data Table 4 for "Stemness overcomes IFNγ-induced antitumour exhaustion in human macrophages"

### Sheet: Figure1
Figure	Gene set name	Abbreviation	Link	Source	NES score	p-value
1 a	Top 200 genes sets from library : "BioCarta_2016", "CellMarker_2024","DSigDB","GO_Biological_Process_2023","GO_Cellular_Component_2023",”GO_Molecular_Function_2023", "HDSigDB_Human_2021", "KEGG_2021_Human", "Reactome_Pathways_2024","Rummagene_signatures", "MSigDB_Hallmark_2020", "WikiPathways_2024_Human","Rummagene_transcription_factors"			GSEA, library gseapy
1 d	Human Gene Set: REACTOME_S_PHASE	S Phase	https://www.gsea-msigdb.org/gsea/msigdb/human/geneset/REACTOME_S_PHASE.html	GSEA, library gseapy	NES=1.84	pval=0 padj=0.02
1 d	Human Gene Set: GOBP_DNA_REPLICATION	DNA	https://www.gsea-msigdb.org/gsea/msigdb/human/geneset/GOBP_DNA_REPLICATION.html	GSEA, library gseapy	NES=1.36	pval=0.03 padj=0.42
1 e	Holoclone signature	Holo	https://pubmed.ncbi.nlm.nih.gov/33947848/	PubMed	NES=2.44	pval=0 padj=0
1 e	WONG_EMBRYONIC_STEM_CELL_CORE	Wong	https://pubmed.ncbi.nlm.nih.gov/18397753/	PubMed	NES=2.01	pval=0 padj=0
1 e	BHATTACHARYA_EMBRYONIC_STEM_CELL	Bhatta	https://pubmed.ncbi.nlm.nih.gov/15070671/	PubMed	NES=1.55	pval=0.07 padj=0.007
1 h	GO_Biological_Process_2023__Translation (GO:0006412)	Trans	https://www.gsea-msigdb.org/gsea/msigdb/human/geneset/GOBP_TRANSLATION.html	GSEA, library gseapy	NES=2.18	pval=0 padj=0.0006
1 h	GO_Biological_Process_2023__Peptide Biosynthetic Process (GO:0043043)	BP	https://www.gsea-msigdb.org/gsea/msigdb/cards/GOBP_PEPTIDE_BIOSYNTHETIC_PROCESS	GSEA, library gseapy	NES=1.97	pval=0 padj=0.006
1 h	Reactome_2022__Formation Of A Pool Of Free 40S Subunits R-HSA-72689	Ribo	Reactome_2022__Formation Of A Pool Of Free 40S Subunits R-HSA-72689	GSEA, library gseapy	NES=2.41	pval=0 padj=0
1j	GO_Biological_Process_2023__Cellular Respiration (GO:0045333)	CR	https://www.gsea-msigdb.org/gsea/msigdb/human/geneset/GOBP_CELLULAR_RESPIRATION.html	GSEA, library gseapy	NES=2.66	pval=0 padj=0
1j	GO_Biological_Process_2023__Aerobic Electron Transport Chain (GO:0019646)	ET	https://www.gsea-msigdb.org/gsea/msigdb/mouse/GOBP_AEROBIC_ELECTRON_TRANSPORT_CHAIN	GSEA, library gseapy	NES=2.75	pval=0 padj=0
1j	GO_Biological_Process_2023__Oxidative Phosphorylation (GO:0006119)	OXPH	https://www.gsea-msigdb.org/gsea/msigdb/cards/GOBP_OXIDATIVE_PHOSPHORYLATION	GSEA, library gseapy	NES=2.69	pval=0 padj=0
1m	GO_Biological_Process_2023__DNA Replication (GO:0006260)	Proc	https://www.gsea-msigdb.org/gsea/msigdb/cards/KEGG_ANTIGEN_PROCESSING_AND_PRESENTATION	GSEA, library gseapy	NES=2.48	pval=0 padj=0
1m	KEGG_2021_Human__Antigen processing and presentation	TCR	https://www.gsea-msigdb.org/gsea/msigdb/human/geneset/REACTOME_DOWNSTREAM_TCR_SIGNALING.html	GSEA, library gseapy	NES=2.09	pval=0 padj=0.001
1m	Reactome_2022__Downstream TCR Signaling R-HSA-202424	Pres	https://www.gsea-msigdb.org/gsea/msigdb/cards/GOBP_ANTIGEN_PROCESSING_AND_PRESENTATION_OF_EXOGENOUS_PEPTIDE_ANTIGEN	GSEA, library gseapy	NES=2.47	pval=0 padj=0

### Sheet: Figure2
Figure	Gene set name	Abbreviation	Link	Source	NES score	p-value
2e	ISG monocytes	ISG monos	https://pubmed.ncbi.nlm.nih.gov/34331874/	The TAMs signatures are based on the MoMacverse (https://www.sciencedirect.com/science/article/pii/S1074761321002934), the h5ad file from this paper was download from the github https://github.com/gustaveroussy/FG-Lab. The rank_genes_groups function with “wilcoxon” is used to compare one cluster vs rest, this will give the marker genes of each cluster. From these the top 100 genes of ILI41 and IS…
2e	IL4I1 Tumor-associated macrophages	IL4I1 TAMs	https://pubmed.ncbi.nlm.nih.gov/34331874/	see above
2g	GOBP_INTERLEUKIN_6_PRODUCTION	IL6	https://www.gsea-msigdb.org/gsea/msigdb/human/geneset/GOBP_INTERLEUKIN_6_PRODUCTION	GSEA, library gseapy	NES= -2.91	pval=0 padj=0
2g	REACTOME_INTERLEUKIN_10_SIGNALING	IL10	https://www.gsea-msigdb.org/gsea/msigdb/human/geneset/REACTOME_INTERLEUKIN_10_SIGNALING.html	GSEA, library gseapy	NES= -2.41	pval=0 padj=0

### Sheet: Figure3
Figure	Gene set name	Abbreviation	Link	Source	NES score	p-value
3n	PI3K AKT mTOR Signaling And Therapeutic In Prostate Cancer WP3844	mTOR signalling	https://sandbox.wikipathways.org/pathways/WP3844.html	GSEA, library gseapy	NES=2.19	pval=0 padj=0.004

### Sheet: Figure4
Figure	Gene set name	Abbreviation	Link	Source	NES score	p-value
4a	geneset_Saul_mayo	SEN	https://www.gsea-msigdb.org/gsea/msigdb/human/geneset/SAUL_SEN_MAYO	GSEA, library gseapy	NES=2.67	pval=0 padj=0
4a	geneset_haston_S1	Mac_SEN	https://pubmed.ncbi.nlm.nih.gov/37267953/	Haston: table S1	NES=-2.49	pval=0 padj=0
4a	ageing_salladay	Mac Aging	https://pubmed.ncbi.nlm.nih.gov/41991686/	Salladay aging: fig 7o mapping orthologs with mousipy	NES=-2.52	pval=0 padj=0
4a	GOBP_RESPONSE_TO_TYPE_I_INTERFERON	I-IFN	https://www.gsea-msigdb.org/gsea/msigdb/cards/GOBP_RESPONSE_TO_TYPE_I_INTERFERON	GSEA, library gseapy	NES=-2.527	pval=0 padj=0
4a	carmac	CAR Vectro	https://pubmed.ncbi.nlm.nih.gov/32361713/	Signature for CAR: raw read count data from the Klivinsky et al. study (Gene Expression Omnibus accession GSE120084) was used as input. Count matrix was imported into R, and non-gene annotation rows were removed and filter out the genes with less than 5 read count across samples. DESeq2 was used to process the data with treatment condition as design variable. Differential expression was run compa…	NES=-3.03	pval=0 padj=0
4a	TIR_CAR-iMACs	2nd Gen CAR	https://pubmed.ncbi.nlm.nih.gov/38012418/	TirCAR: Analysis of GSE214140_RAW, done with scanpy following the method of the paper and the gene list was calculated by sc.tl.rank_genes_groups by condition and selection of the top 150 by condition	NES=-2.56	pval=0 padj=0

### Sheet: Extended Figure 1
Extended Figure	Gene set name	Abbreviation	Link	Source	NES score	p-value
1e	MSigDB_Hallmark_2020__Myc Targets V1	MYC	https://www.gsea-msigdb.org/gsea/msigdb/cards/HALLMARK_MYC_TARGETS_V1	GSEA, library gseapy	NES=2.04	pval=0 padj=0.003
1e	MSigDB_Hallmark_2020__E2F Targets	E2F	https://www.gsea-msigdb.org/gsea/msigdb/human/geneset/HALLMARK_E2F_TARGETS.html	GSEA, library gseapy	NES=2.15	pval=0 padj=0.000

### Sheet: Extended Figure 2
Extended Figure	Gene set name	Abbreviation	Link	Source	NES score	p-value
2a	IFNy response signature	IFNy	https://pubmed.ncbi.nlm.nih.gov/28813657/	Signature for KANG: reproduction of “Interferon-γ Represses M2 Gene Expression in Human Macrophages by Disassembling Enhancers Bound by the Transcription Factor MAF” Methods – RNA sequencing. The signature used for scored is genes from the differential expression IFNy vs Control with threshold lfc >=2 FDR <0.05.
2a	M1 response signature	IFNy/LPS	https://pubmed.ncbi.nlm.nih.gov/17082649/	M1_Martinez_genes = ['CCR7', 'IL2RA', 'IL15RA', 'IL7R', 'CXCL11', 'CXCL19', 'CXCL10', 'TNF', 'CCL5', 'CCL15', 'IL12B', 'IL15', 'TNFSF10', 'IL6', 'BCL2A1', 'FAS', 'BIRC3', 'GADD45G', 'SLC7A5', 'SLC21A15', 'IDO1', 'PLA1A', 'OASL', 'CHI3L2', 'HSD11B1', 'AK3', 'SPHK1', 'PFKFB3', 'PSME2', 'PFKP', 'PTX3', 'VCAN', 'APOL3', 'IGFBP4', 'APOL1', 'PDGFA', 'HESX1', 'IRF1', 'ATF3', 'IRF7']
2c	ISG monocytes	ISG monos	https://pubmed.ncbi.nlm.nih.gov/34331874/	The TAMs signatures are based on the MoMacverse (https://www.sciencedirect.com/science/article/pii/S1074761321002934), the h5ad file from this paper was download from the github https://github.com/gustaveroussy/FG-Lab. The rank_genes_groups function with “wilcoxon” is used to compare one cluster vs rest, this will give the marker genes of each cluster. From these the top 100 genes of ILI41 and IS…
2c	IL4I1 Tumor-associated macrophages	IL4I1 TAMs	https://pubmed.ncbi.nlm.nih.gov/34331874/	see above
2f	GO_Biological_Process_2023__Regulation Of Cell Cycle Phase Transition (GO:1901987)	Cell Cycle Phase Transition (GO:1901987)	https://www.gsea-msigdb.org/gsea/msigdb/cards/GOBP_REGULATION_OF_CELL_CYCLE_PHASE_TRANSITION	GSEA, library gseapy
2f	GO_Biological_Process_2023__Positive Regulation Of Stem Cell Population Maintenance (GO:1902459)	Stem Cell Population Maintenance (GO:1902459)	https://www.gsea-msigdb.org/gsea/msigdb/human/geneset/GOBP_POSITIVE_REGULATION_OF_STEM_CELL_POPULATION_MAINTENANCE	GSEA, library gseapy
2f	GO_Biological_Process_2023__Regulation Of Cell Growth (GO:0001558)	Regulation Of Cell Growth (GO:0001558)	https://www.gsea-msigdb.org/gsea/msigdb/human/geneset/GOBP_REGULATION_OF_CELL_GROWTH.html	GSEA, library gseapy
2f	GO_Biological_Process_2023__G1/S Transition Of Mitotic Cell Cycle (GO:0000082)	Mitotic Cell Cycle (GO:0000082)	https://www.gsea-msigdb.org/gsea/msigdb/human/geneset/G1_S_TRANSITION_OF_MITOTIC_CELL_CYCLE.html	GSEA, library gseapy
2f	WikiPathways_2024_Human__DNA Repair Pathways Full Network WP4946	DNA Repair WP4946	https://www.gsea-msigdb.org/gsea/msigdb/cards/WP_DNA_REPAIR_PATHWAYS_FULL_NETWORK	GSEA, library gseapy
2f	KEGG_2021_Human__Nucleotide excision repair	Nucleotide excision	https://www.gsea-msigdb.org/gsea/msigdb/human/geneset/KEGG_NUCLEOTIDE_EXCISION_REPAIR.html	GSEA, library gseapy
2f	KEGG_2021_Human__p53 signaling pathway	p53 signaling pathway KEGG	https://www.gsea-msigdb.org/gsea/msigdb/human/geneset/KEGG_P53_SIGNALING_PATHWAY.html	GSEA, library gseapy
2f	MSigDB_Hallmark_2020__DNA Repair	DNA Repair	https://www.gsea-msigdb.org/gsea/msigdb/human/geneset/HALLMARK_DNA_REPAIR.html	GSEA, library gseapy
2f	WikiPathways_2024_Human__DNA Damage Response WP707	DNA Damage Response WP707	https://www.gsea-msigdb.org/gsea/msigdb/cards/WP_DNA_DAMAGE_RESPONSE.html	GSEA, library gseapy
2f	Reactome_Pathways_2024__Translation	Translation (Reactome)	https://www.gsea-msigdb.org/gsea/msigdb/cards/REACTOME_TRANSLATION	GSEA, library gseapy
2f	GO_Cellular_Component_2023__Spliceosomal snRNP Complex (GO:0097525)	Spliceosomal (GO:0097525)	https://pombase.org/term/GO:0097525	GSEA, library gseapy
2f	GO_Biological_Process_2023__mRNA Processing (GO:0006397)	mRNA Processing (GO:0006397)	https://www.gsea-msigdb.org/gsea/msigdb/human/geneset/GOBP_MRNA_PROCESSING.html	GSEA, library gseapy
2f	GO_Biological_Process_2023__Cellular Respiration (GO:0045333)	Cellular Respiration (GO:0045333)	https://www.gsea-msigdb.org/gsea/msigdb/human/geneset/GOBP_CELLULAR_RESPIRATION.html	GSEA, library gseapy
2f	GO_Cellular_Component_2023__Mitochondrial Inner Membrane (GO:0005743)	MitochondrialMembrane (GO:0005743)	https://www.gsea-msigdb.org/gsea/msigdb/human/geneset/MITOCHONDRIAL_INNER_MEMBRANE.html	GSEA, library gseapy
2f	GO_Biological_Process_2023__Oxidative Phosphorylation (GO:0006119)	Oxidative Phosphorylation (GO:0006119)	https://www.gsea-msigdb.org/gsea/msigdb/cards/GOBP_OXIDATIVE_PHOSPHORYLATION	GSEA, library gseapy
2f	GO_Cellular_Component_2023__Mitochondrial Membrane (GO:0031966)	Mitochondrial Membrane (GO:0031966)	https://www.gsea-msigdb.org/gsea/msigdb/human/geneset/MITOCHONDRIAL_MEMBRANE.html	GSEA, library gseapy
2f	MSigDB_Hallmark_2020__IL-6/JAK/STAT3 Signaling	IL-6/JAK/STAT3 Signaling	https://www.gsea-msigdb.org/gsea/msigdb/human/geneset/HALLMARK_IL6_JAK_STAT3_SIGNALING.html	GSEA, library gseapy
2f	GO_Biological_Process_2023__Monocyte Chemotaxis (GO:0002548)	Monocyte Chemotaxis (GO:0002548)	https://www-gsea--msigdb-org.translate.goog/gsea/msigdb/cards/GOBP_MONOCYTE_CHEMOTAXIS?_x_tr_sl=en&_x_tr_tl=fr&_x_tr_hl=fr&_x_tr_pto=sc	GSEA, library gseapy
2f	MSigDB_Hallmark_2020__TGF-beta Signaling	TGF-beta Signaling	https://www.gsea-msigdb.org/gsea/msigdb/human/geneset/HALLMARK_TGF_BETA_SIGNALING.html	GSEA, library gseapy
2f	WikiPathways_2024_Human__Complement System WP2806	Complement System WP2806	https://www.gsea-msigdb.org/gsea/msigdb/human/geneset/WP_COMPLEMENT_SYSTEM.html	GSEA, library gseapy
2f	Reactome_Pathways_2024__Interleukin-10 Signaling	Interleukin-10 Signaling (Reactome)	https://www.gsea-msigdb.org/gsea/msigdb/human/geneset/REACTOME_INTERLEUKIN_10_SIGNALING.html	GSEA, library gseapy
2k	IFNy repressed genes	IFNy repressed genes	https://pubmed.ncbi.nlm.nih.gov/28813657/	The signature used for scored is genes from the differential expression IFNy vs Control with threshold lfc <=-2 FDR <0.05.

### Sheet: Extended Figure 4
Extended Figure	Gene set name	Abbreviation	Link	Source	NES score	p-value
4a	geneset_Saul_mayo	SEN	https://www.gsea-msigdb.org/gsea/msigdb/human/geneset/SAUL_SEN_MAYO	GSEA, library gseapy	NES=2.67	pval=0 padj=0
4b	geneset_haston_S1	Mac_SEN	https://pubmed.ncbi.nlm.nih.gov/37267953/	Haston: table S1	NES=-2.49	pval=0 padj=0
4c	ageing_salladay	Mac Aging	https://pubmed.ncbi.nlm.nih.gov/41991686/	Salladay aging: fig 7o mapping orthologs with mousipy	NES=-2.52	pval=0 padj=0
4d	GOBP_RESPONSE_TO_TYPE_I_INTERFERON	I-IFN	https://www.gsea-msigdb.org/gsea/msigdb/cards/GOBP_RESPONSE_TO_TYPE_I_INTERFERON	GSEA, library gseapy	NES=-2.527	pval=0 padj=0
4e	carmac	CAR Vectro	https://pubmed.ncbi.nlm.nih.gov/32361713/	Signature for CAR: raw read count data from the Klivinsky et al. study (Gene Expression Omnibus accession GSE120084) was used as input. Count matrix was imported into R, and non-gene annotation rows were removed and filter out the genes with less than 5 read count across samples. DESeq2 was used to process the data with treatment condition as design variable. Differential expression was run compa…	NES=-3.03	pval=0 padj=0
4f	TIR_CAR-iMACs	2nd Gen CAR	https://pubmed.ncbi.nlm.nih.gov/38012418/	TirCAR: Analysis of GSE214140_RAW, done with scanpy following the method of the paper and the gene list was calculated by sc.tl.rank_genes_groups by condition and selection of the top 150 by condition	NES=-2.56	pval=0 padj=0
